# RNA partitioning into stress granules is based on the summation of multiple interactions

**DOI:** 10.1101/2020.04.15.043646

**Authors:** Tyler Matheny, Briana Van Treeck, Thao Ngoc Huynh, Roy Parker

**Affiliations:** Department of Biochemistry, University of Colorado, Boulder, CO 80309, USA; Howard Hughes Medical Institute, Chevy Chase, MD 20815, USA

**Author notes:** These authors contributed equally.

## Abstract

Stress granules (SGs) are stress-induced RNA-protein assemblies formed from a complex transcriptome of untranslating ribonucleoproteins (RNPs). Although RNAs can be either enriched or depleted from SGs, the rules that dictate RNA partitioning into SGs are unknown. We demonstrate that the SG-enriched *NORAD* RNA is sufficient to enrich a reporter RNA within SGs through the combined effects of multiple elements. Moreover, artificial tethering of G3BP1 or TIA1 can target mRNAs into SGs in a dose-dependent manner that suggests individual protein interactions have small effects on the SG partitioning of mRNPs, which is supported by the observation that the SG transcriptome is largely unchanged in cell lines lacking the abundant SG RNA-binding proteins G3BP1 and G3BP2. We suggest the targeting of RNPs into SGs is due to a summation of potential RNA-protein, protein-protein, and RNA-RNA interactions with no single interaction dominating RNP recruitment into SGs.
