## Supplemental_Table_S3 for "RNA partitioning into stress granules is based on the summation of multiple interactions"

### Sheet: Plasmids
Plasmid Number	Description	Construction Notes
pRP2854	CRISPR/Cas9 plasmid for targeting to AAVS locus	Gift from Dan Youmans in Tom Cech lab
pRP2855	AAVS TDP43	Gift from Josh Wheeler in Parker Lab
pRP2856	AAVS Luciferase	PCR off of Addgene 64127 with oBVT164 and oBVT165. Cut pRP2855 with NotI and BglII. In Fusion.
pRP2871	Tet-Luciferase 7 BoxB	PCR off of Addgene 60817 with oBVT255 and oBVT256. Amplify Addgene 64127 with oBVT123 and oBVT179. PCR off insert gave smear. In Fusion cloning. Isolate colony that had 7 inserts.
pRP2873	AAVS Luciferase 7 BoxB	PCR off pRP2871 with oBVT174 and oBVT259. Cup pRP2855 with NotI and BglII. Gibson assembly.
pRP2874	AAVS Luciferase 25 BoxB	PCR off pRP2856 with oBVT316 and oBVT317. Cut Addgene 60817 with SacI and SmaI. Gibson assembly.
pRP2940	G3BP-GFP-LN	Gift from Richard Lloyd lab.
pRP2941	GFP-LN	Gift from Richard Lloyd lab.
pRP2944	FMRP-GFP-LN	PCR amplify Addgene 48690 with oBVT297 and oBVT298. Cut pRP2940 with EcoRI and BamHI. Gibson assembly.
Addgene 64127	Tet-inducible luciferase reporter
Addgene 60817	pCMV5-25BoxB
Addgene 48690	pFRT-TODestFLAGHAhFMRPiso1

### Sheet: Oligos
Oligo	Sequence
oBVT123	ATAAGATCTTTACTTCTTGGC
oBVT164	gagaattggctagcagatctGGTACCGAATTCGCCACCAT
oBVT165	gatccctcgaggagcggccgcCTGCTTTAATAAGATCTTTACTTCTTGGC
oBVT174	TAGTTGTGGGGGAGGAAGT
oBVT179	TAAAGCAGGCGGCCG
oBVT255	ccaagaagtaaagatcttatCGTTTAGTGAACCGTCAG
oBVT256	aataaacaagttctgctttaGGATCCAGATAATATCCTCG
oBVT259	gatccctcgaggagcggccgcCTGCTTTAGGATCCAGATAATATCC
oBVT297	gatctcgagctcaagcttcgaattcATGGAGGAGCTGGTGGTG
oBVT298	atggtggcgaccggccggtggatccCGGGTACTCCATTCACGAG
oBVT316	gaggatattatctggatcccTAAAGCAGGCGGCCGCTC
oBVT317	gacggttcactaaacgagctATAAGATCTTTACTTCTTGGCCTTAATGAGAATCTCG
